# Stromal localization of inactive CD8^+^ T cells in metastatic mismatch repair deficient colorectal cancer

**DOI:** 10.1101/2023.10.09.561039

**Authors:** Emre Küçükköse, Matthijs J.D. Baars, Mojtaba Amini, Suzanna J. Schraa, Evelien Floor, Guus M. Bol, Inne H.M. Borel Rinkes, Jeanine M.L. Roodhart, Miriam Koopman, Jamila Laoukili, Onno Kranenburg, Yvonne Vercoulen

## Abstract

**Background:** The determinants of metastasis in mismatch repair deficiency with high levels of microsatellite instability (MSI-H) in colorectal cancer (CRC) are poorly understood. Here, we hypothesized that distinct immune and stromal microenvironments in primary tumors may discriminate between non-metastatic MSI-H CRC and metastatic MSI-H CRC.

**Methods:** We profiled 46,727 single cells using high-plex imaging mass cytometry and analyzed both differential cell type abundance, and spatial distribution of stromal and immune cells in primary CRC tumors with or without metastatic capacity. We validated our findings in a second independent cohort using immunohistochemistry.

**Results:** High-plex imaging mass cytometry and hierarchical clustering based on microenvironmental markers separated primary MSI-H CRC tumors with and without metastatic capacity. Primary tumors with metastatic capacity displayed a high stromal content and low influx of CD8^+^ T cells, which expressed significantly lower levels of markers reflecting proliferation (Ki67) and antigen-experience (CD45RO) compared to CD8^+^ T cells in non-metastatic tumors. CD8^+^ T cells showed intra-epithelial localization in non-metastatic tumors, but stromal localization in metastatic tumors, which was validated in a second cohort.

**Conclusion:** We conclude that localization of phenotypically distinct CD8^+^ T cells within stroma may predict metastasis formation in MSI-H CRC.
