## Supplemental Table 1 for "Stromal localization of inactive CD8^+^ T cells in metastatic mismatch repair deficient colorectal cancer"

### Sheet: Table S1
Supplementary Table 1: Patient characteristics used for CyTOF IMC
pt ID	Group	Age	Sex	Stage	Primary tumor site	Metastatic disease	MMR	Prior treatment	KRAS	NRAS	BRAF
1	MSI metastatic	53	Female	IV	left colon	Synchronous	dMMR	None	MT	WT	WT
2	MSI metastatic	81	Female	IV	right colon	Synchronous	dMMR	None	WT	WT	MT
3	MSI metastatic	66	Male	IV	left colon	Synchronous	dMMR	None	MT	WT	WT
4	MSS metastatic	70	Male	IV	rectumsigmoid	Synchronous	pMMR	None	WT	WT	WT
5	MSS metastatic	62	Male	IV	rectum	Synchronous	pMMR	None	MT	NA	NA
6	MSS metastatic	78	Female	II	transverse colon	Metachronous	pMMR	None	NA	NA	NA
7	MSI non-metastatic	73	Female	I	transverse colon	Non-metastatic	dMMR	None	WT	WT	WT
8	MSI non-metastatic	78	Male	II	left colon	Non-metastatic	dMMR	None	MT	WT	WT
9	MSI non-metastatic	65	Male	I	left colon	Non-metastatic	dMMR	None	WT	WT	MT
