## Supplemental Table 2 for "Stromal localization of inactive CD8^+^ T cells in metastatic mismatch repair deficient colorectal cancer"

### Sheet: Table S2
Supplementary Table 2: Patient characteristics used for IHC
pt ID	Group	Age	Sex	Stage	Primary tumor site	Metastatic disease	MMR	Prior treatment	KRAS	NRAS	BRAF
2.1	MSI metastatic	32	Female	IV	Right colon	Synchronous	dMMR	None	WT	WT	WT
2.2	MSI metastatic	86	Female	III	Right colon	Metachronous	dMMR	None	NA	NA	NA
2.3	MSI metastatic	50	Male	IV	Right colon	Synchronous	dMMR	None	NA	NA	NA
2.4	MSI metastatic	75	Male	IV	Right colon	Synchronous	dMMR	None	WT	WT	MT
2.5	MSI metastatic	54	Female	III	Right colon	Metachronous	dMMR	None	NA	NA	WT
2.6	MSI metastatic	72	Female	IV	Right colon	Synchronous	dMMR	None	NA	NA	NA
2.7	MSI metastatic	76	Male	II	Right colon	Metachronous	dMMR	Capecitabine/Oxaliplatin	MT	WT	WT
2.8	MSI metastatic	67	Male	IV	Right colon	Synchronous	dMMR	None	NA	NA	NA
2.9	MSI metastatic	80	Male	IV	Right colon	Synchronous	dMMR	None	NA	NA	NA
2.10	MSI metastatic	57	Male	IV	Right colon	Synchronous	dMMR	None	NA	NA	NA
2.11	MSI non-metastatic	86	Female	III	Right colon	non-metastatic	dMMR	None	NA	NA	NA
2.12	MSI non-metastatic	76	Female	III	Right colon	non-metastatic	dMMR	None	WT	WT	MT
2.13	MSI non-metastatic	74	Female	II	Right colon	non-metastatic	dMMR	None	WT	WT	MT
2.14	MSI non-metastatic	65	Female	III	Right colon	non-metastatic	dMMR	None	WT	WT	MT
2.15	MSI non-metastatic	71	Male	II	Right colon	non-metastatic	dMMR	None	WT	WT	MT
2.16	MSI non-metastatic	59	Male	II	Right colon	non-metastatic	dMMR	None	NA	NA	WT
2.17	MSI non-metastatic	75	Male	II	Left colon	non-metastatic	dMMR	None	NA	NA	WT
2.18	MSI non-metastatic	85	Female	III	Left colon	non-metastatic	dMMR	None	NA	NA	WT
2.19	MSI non-metastatic	77	Male	II	Right colon	non-metastatic	dMMR	None	WT	WT	MT
2.20	MSI non-metastatic	61	Male	III	Right colon	non-metastatic	dMMR	None	NA	NA	WT
2.21	MSI non-metastatic	69	Female	II	Right colon	non-metastatic	dMMR	None	NA	NA	WT
