## Supplemental Table 3 for "Stromal localization of inactive CD8^+^ T cells in metastatic mismatch repair deficient colorectal cancer"

### Sheet: Table S3
Supplementary Table 3: Antibody panel Imaging Mass Cytometry
Target Name	Isotope	Clone	Supplier	Cat #	Method
aSMA		polyclonal	Abcam	ab5694	IHC
E-Cadherin		24E10	Cell Signaling Technology	CST3195	IHC
CD8a		C8/144B	Cell Signaling Technology	CST70306	IHC
aSMA	113In; 115In	1A4	Invitrogen	14-9760-82	IMC
E-Cadherin	142Nd	24E10	Cell Signaling Technology	CST3195BF	IMC
CD20	143Nd	H1	BD	555677	IMC
CD14	144Nd	EPR3653	Abcam	ab214438	IMC
Tbet	145Nd	D6N8B	Cell Signaling Technology	CST13232BF	IMC
CD16	146Nd	EPR16784	Abcam	ab215977	IMC
non-phospho (active) beta catenin	147Sm	D13A1	Cell Signaling Technology	CST8814BF	IMC
PanKeratin	148Nd	C11	Cell Signaling Technology	CST4545BF	IMC
CTLA4	149Sm	E1V6T	Cell Signaling Technology	CST22205BC	IMC
PD-L1	150Nd	E1L3N	Cell Signaling Technology	CST13684BF	IMC
IFN-γ	151Eu	D3H2	Cell Signaling Technology	CST8455BF	IMC
CD45RO	152Sm	UCHL1	Cell Signaling Technology	CST55618BF	IMC
Akt (pan)	153Eu	40D4	Cell Signaling Technology	CST2920BF	IMC
LAG3	154Sm	D2G4O	Cell Signaling Technology	CST15372BF	IMC
FOXP3	155Gd	236A/E7	Abcam	ab96048	IMC
CD4	156Gd	EPR6855	Abcam	ab181724	IMC
pSTAT3 (Tyr705)	158Gd	D3A7	Cell Signaling Technology	CST9145BF	IMC
CD68	159Tb	KP1	Thermo Fisher Scientific	14-0688-82	IMC
IL-10	160Gd	polyclonal	R&D Systems	AF-217-NA	IMC
CD45	161Dy	D9M8I	Cell Signaling Technology	CST13917	IMC
CD8a	162Dy	C8/144B	Thermo Fisher Scientific	14-0085-82	IMC
ICOS	163Dy	D1K2T	Cell Signaling Technology	CST89601BF	IMC
pS6 (Ser235/236)	164Dy	D57.2.2E	Cell Signaling Technology	CST4858BF	IMC
PD1	165Ho	EPR4877(2)	Abcam	ab186928	IMC
NFkB	166Er	L8F6	Cell Signaling Technology	CST6956BF	IMC
IL-17a	167Er	polyclonal	Bio-Techne	AF-317-NA	IMC
Ki-67	168Er	B56	BD	550609	IMC
GranzymeB	169Tm	D6E9W	Cell Signaling Technology	CST46890BF	IMC
CD3	170Er	Polyclonal	DAKO	A045229-2	IMC
pERK (Thr202/Tyr204)	171Yb	D13.14.4E	Cell Signaling Technology	CST4370BF	IMC
Cleaved Caspase 3	172Yb	5A1E	Cell Signaling Technology	CST9664BF	IMC
ERK (Pan)	173Yb	137F5	Cell Signaling Technology	CST4695BF	IMC
pAKT (Ser473)	175Lu	D9E	Cell Signaling Technology	CST4060BF	IMC
Histone H3	176Yb	D1H2	Cell Signaling Technology	CST4499BF	IMC
Intercalator	191Ir; 193Ir		Fluidigm	201192B	IMC
