## Supplemental Table 4 for "Stromal localization of inactive CD8^+^ T cells in metastatic mismatch repair deficient colorectal cancer"

### Sheet: Table S4
Supplementary Table 4: Single-cell event count and curation per image region
Patient	ROI	EventCount	N_NoiseExclusion	P_NoiseExclusion	N_NecroticExclusion	P_NecroticExclusion	N_ValidEvents	P_ValidEvents
1	A	1942	2	0.001	0	0	1940	0.999
1	B	1063	1	0.0009	0	0	1062	0.9991
1	C	3865	2	0.0005	0	0	3863	0.9995
3	A	869	7	0.0081	457	0.53	405	0.4661
3	B	300	0	0	36	0.12	264	0.88
3	C	639	0	0	149	0.23	490	0.7668
4	A	1150	0	0	0	0	1150	1
4	B	2184	1	0.0005	0	0	2183	0.9995
4	C	2368	7	0.003	0	0	2361	0.997
5	A	1427	17	0.0119	0	0	1410	0.9881
5	B	3135	15	0.0048	0	0	3120	0.9952
5	C	942	13	0.0138	0	0	929	0.9862
6	A	3345	4	0.0012	0	0	3341	0.9988
6	B	3588	1	0.0003	0	0	3587	0.9997
6	C	2089	5	0.0024	0	0	2084	0.9976
7	A	3111	0	0	0	0	3111	1
7	B	1194	2	0.0017	0	0	1192	0.9983
7	C	1970	3	0.0015	0	0	1967	0.9985
8	A	1228	1	0.0008	0	0	1227	0.9992
8	B	1612	0	0	0	0	1612	1
8	C	864	2	0.0023	0	0	862	0.9977
9	A	2943	3	0.001	0	0	2940	0.999
9	B	4242	4	0.0009	0	0	4238	0.9991
9	C	1648	0	0	0	0	1648	1
